# Towards a comprehensive anatomical matrix for crown birds: phylogenetic insights from the pectoral girdle and forelimb skeleton

**DOI:** 10.1101/2025.01.17.633553

**Authors:** Albert Chen, Elizabeth M. Steell, Roger B. J. Benson, Daniel J. Field

## Abstract

Phylogenetic analyses of phenotypic characters in crown-group birds often recover results that are strongly incongruous with the findings of recent phylogenomic analyses. Furthermore, existing morphological datasets for crown birds are frequently limited by restricted taxon or character sampling, inconsistent character construction, incorrect scoring, or a combination of several of these factors. As part of an effort to address these limitations, in this study we focus on identifying phylogenetically informative characters of the avian pectoral girdle and forelimb skeleton, elements of which are commonly preserved as avian fossils. We assembled and vetted a dataset of 204 characters, which were then scored for a phylogenetically diverse range of 75 extant avian taxa and incorporated into phylogenetic analyses. Analyses run without topological constraints exhibited notable conflicts with the results of recent phylogenomic studies, possibly due to functional convergence and rapid cladogenesis in the early evolutionary history of crown birds. Qualitative anatomical comparisons and quantitative metrics of homoplasy further highlighted the fact that similar morphologies in pectoral girdle and forelimb elements have evolved repeatedly in distantly related groups of birds, representing a major confounding factor in avian morphological phylogenetics. However, the implementation of molecular scaffolds allowed identification of diagnostic character combinations for numerous avian clades previously only recognized through molecular data, such as Phaethontimorphae, Aequornithes, and Telluraves. Although large morphological datasets may not guarantee increased congruence with molecular phylogenetic studies, they can nonetheless be valuable tools for identifying anatomical synapomorphies of key clades, placing fossils into phylogenetic context, and studying macroevolutionary patterns within major groups of organisms.
