## Appendix S2 for "Towards a comprehensive anatomical matrix for crown birds: phylogenetic insights from the pectoral girdle and forelimb skeleton"

### Sheet: Sheet1
Taxon	Humerus length (mm)	Humerus % length	Ulna length (mm)	Ulna % length	Carpometacarpus length (mm)	Carpometacarpus % length	Total length (mm)
Gansus yumenensis	48	39.9334	48.8	40.599	23.4	19.4676	120.2
Eudromia elegans	67.75	38.1291	70.244	39.5327	39.692	22.3383	177.686
Chauna chavaria	186.989	36.7584	216.643	42.5877	105.066	20.6539	508.698
Anseranas semipalmata	165.082	40.025	165.169	40.0461	82.196	19.9289	412.447
Dendrocygna bicolor	105.971	40.025	100.996	38.146	57.795	21.829	264.762
Alectura lathami	85.62	39.1585	86.09	39.3734	46.94	21.4681	218.65
Ortalis ruficauda	69.744	41.0129	66.977	39.3857	33.333	19.6014	170.054
Rollulus rouloul	41.786	40.1379	41.376	39.7441	20.944	20.118	104.106
Phoenicopterus ruber	200.735	39.3428	213.207	41.7872	96.279	18.8701	510.221
Podilymbus podiceps	68.861	41.4219	64.76	38.955	32.622	19.6231	166.243
Monias benschi	30.966	39.1271	30.979	39.1436	17.197	21.7293	79.142
Pterocles quadricinctus	30.86	34.598	35.7	40.0242	22.636	25.3778	89.196
Columba livia	48.542	34.0791	57.401	40.2987	36.496	25.6222	142.439
Corythaeola cristata	62.619	40.0982	61.445	39.3465	32.1	20.5553	156.164
Ardeotis australis	164.52	38.4833	186.64	43.6575	76.35	17.8592	427.51
Tapera naevia	28.267	42.2495	25.423	37.9987	13.215	19.7519	66.905
Caprimulgus macrurus	34.76	34.9035	42.015	42.1884	22.814	22.9082	99.589
Nyctibius griseus	65	38.4925	71.074	42.0895	32.79	19.418	168.864
Podargus strigoides	80.518	36.9527	96.514	44.2938	40.863	18.7535	217.895
Aegotheles cristatus	28.304	34.5601	35.576	43.4394	18.018	22.0005	81.898
Streptoprocne zonaris	22.925	28.0723	30.768	37.6763	27.971	34.2513	81.664
Florisuga mellivora	5.874	28.602	7.043	34.2942	7.62	37.1038	20.537
Opisthocomus hoazin	69.411	38.9223	70.56	39.5667	38.361	21.511	178.332
Psophia crepitans	77.257	39.4898	77.859	39.7975	40.522	20.7127	195.638
Aramus guarauna	104.31	37.8197	115.45	41.8587	56.049	20.3217	275.809
Balearica pavonina	209.071	37.7334	243.269	43.9055	101.734	18.3611	554.074
Podica senegalensis	55.987	40.3388	43.084	31.0421	39.721	28.6191	138.792
Sarothrura elegans	26.295	39.9553	23.888	36.2979	15.628	23.7468	65.811
Rallus limicola	35.987	42.1769	29.654	34.7546	19.683	23.0685	85.324
Burhinus senegalensis	71.284	37.4145	82.27	43.1807	36.971	19.4048	190.525
Charadrius vociferus	39.495	34.9155	45.751	40.4461	27.87	24.6384	113.116
Rostratula benghalensis	41.212	36.6573	46.12	41.0229	25.093	22.3198	112.425
Limosa lapponica	64.979	37.4562	70.191	40.4606	38.31	22.0832	173.48
Turnix varius	30.949	37.9333	32.29	39.5769	18.349	22.4898	81.588
Alca torda	59.376	43.1029	46.97	34.097	31.408	22.8001	137.754
Sterna hirundo	55.975	35.7796	64.78	41.4078	35.689	22.8126	156.444
Eurypyga helias	51.431	37.3628	56.859	41.306	29.363	21.3312	137.653
Phaethon lepturus	87.345	38.5631	91.74	40.5035	47.414	20.9334	226.499
Gavia stellata	135.789	41.9293	114.365	35.314	73.698	22.7567	323.852
Spheniscus humboldti	69.568	41.8512	53.398	32.1235	43.261	26.0253	166.227
Phoebastria irrorata	307.931	42.4212	300.339	41.3753	117.619	16.2034	725.889
Oceanites oceanicus	22.477	37.9827	20.528	34.6892	16.172	27.3282	59.177
Pagodroma nivea	69.841	41.1166	65.63	38.6375	34.39	20.246	169.861
Leptoptilos crumenifer	256.14	34.9131	333.21	45.4181	144.3	19.6688	733.65
Fregata aquila	171.053	33.4604	232.272	45.4357	107.885	21.1039	511.21
Sula dactylatra	174.191	39.3254	187.446	42.3178	81.311	18.3568	442.948
Leucocarbo atriceps	141.138	38.6485	159.918	43.7911	64.128	17.5605	365.184
Eudocimus ruber	91.24	36.884	102.17	41.3025	53.96	21.8135	247.37
Scopus umbretta	85.269	36.3976	105.033	44.834	43.969	18.7684	234.271
Pelecanus occidentalis	247.011	36.9534	302.273	45.2207	119.156	17.826	668.44
Tigrisoma lineatum	103.185	36.1652	123.927	43.435	58.204	20.3998	285.316
Coragyps atratus	136.932	36.1872	162.97	43.0683	78.497	20.7445	378.399
Pandion haliaetus	135.73	33.731	180.459	44.8469	86.2	21.4221	402.389
Elanus caeruleus	79.303	36.0041	94.418	42.8664	46.54	21.1295	220.261
Tyto alba	80.705	37.9654	89.381	42.0468	42.489	19.9878	212.575
Ninox novaeseelandiae	63.552	36.9635	74.128	43.1147	34.252	19.9218	171.932
Urocolius macrourus	21.705	36.4992	23.155	38.9376	14.607	24.5632	59.467
Leptosomus discolor	74.904	37.0698	87.179	43.1447	39.979	19.7855	202.062
Trogon melanurus	39.989	36.492	46.82	42.7256	22.774	20.7824	109.583
Upupa epops	38.733	34.6846	49.912	44.6952	23.027	20.6202	111.672
Bucorvus abyssinicus	147.872	34.9046	198.135	46.769	77.639	18.3264	423.646
Coracias benghalensis	55.771	36.4307	67.549	44.1243	29.768	19.445	153.088
Merops orientalis	22.246	34.9083	29.05	45.5851	12.431	19.5066	63.727
Alcedo atthis	25.501	36.2828	31.391	44.6631	13.392	19.0541	70.284
Bucco capensis	28.584	37.5532	33.8	44.4059	13.732	18.0409	76.116
Psilopogon chrysopogon	37.935	35.926	47.64	45.1171	20.017	18.9569	105.592
Jynx torquilla	22.285	36.8585	25.288	41.8253	12.888	21.3162	60.461
Cariama cristata	107.056	40.4455	106.682	40.3042	50.954	19.2503	264.692
Micrastur ruficollis	54.128	38.34	58.307	41.3001	28.744	20.36	141.179
Nestor notabilis	79.657	35.2774	87.027	38.5413	59.118	26.1813	225.802
Psittacus erithacus	57.08	33.31	70.943	41.4	43.337	25.29	171.36
Acanthisitta chloris	6.919	32.4181	9.401	44.0472	5.023	23.5346	21.343
Erythropitta erythrogaster	28.467	35.6252	34.673	43.3917	16.767	20.9831	79.907
Neopelma chrysocephalum	16.916	34.462	21.387	43.5705	10.783	21.9676	49.086
Menura novaehollandiae	65.819	37.2676	71.045	40.2266	39.748	22.5058	176.612
Climacteris melanurus	20.713	34.5978	24.484	40.8966	14.671	24.5056	59.868
