## Appendix S7 for "Towards a comprehensive anatomical matrix for crown birds: phylogenetic insights from the pectoral girdle and forelimb skeleton": Pectoral_homoplasy_results_2024-06-12.xlsx

### Sheet: Results
Study	Taxa	No. Taxa	No. Characters	Constraint	Tree length	RHI	RHI 5%	RHI 95%	1-CI	1-RI	CI	RI
Present	Neornithes	77	203	Jarvis et al 2014	2766	0.797785	0.783649	0.813501	0.911424	0.659948	0.0885756	0.340052
				Prum et al 2015	2755	0.794304	0.780715	0.809155	0.911071	0.657068	0.0889292	0.342932
				Kuhl et al 2021	2760	0.797147	0.784467	0.811565	0.911232	0.658377	0.0887681	0.341623
				Wu et al 2024	2764	0.797657	0.784491	0.813893	0.91136	0.659424	0.0886397	0.340576
				Stiller et al 2024	2757	0.795188	0.781095	0.810323	0.911135	0.657592	0.0888647	0.342408
Mayr & Clarke 2003	Neornithes	43	145	Jarvis et al 2014	824	0.785377	0.764638	0.812245	0.803398	0.665327	0.196602	0.334673
				Prum et al 2015	813	0.772406	0.751147	0.797808	0.800738	0.654271	0.199262	0.345729
				Stiller et al 2024	817	0.777123	0.757471	0.803659	0.801714	0.658292	0.198286	0.341709
Livesy & Zusi 2007	Neornithes	150	2295	Jarvis et al 2014	17967	0.440902	0.435695	0.448445	0.811989	0.389071	0.188011	0.610929
				Prum et al 2015	17929	0.439541	0.434156	0.4467	0.81159	0.388058	0.18841	0.611942
				Stiller et al 2024	18046	0.442921	0.437636	0.450276	0.812812	0.391178	0.187188	0.608822
Field et al 2020	Neornithes	26	293	Jarvis et al 2014	1094	0.454843	0.42171	0.503623	0.635283	0.371658	0.364717	0.628342
				Prum et al 2015	1100	0.459672	0.426399	0.508708	0.637273	0.374866	0.362727	0.625134
Musser & Clarke 2020	Neornithes	52	692	Jarvis et al 2014	5247	0.67834	0.663798	0.696395	0.838003	0.552387	0.161997	0.447613
				Prum et al 2015	5246	0.676256	0.663147	0.695575	0.837972	0.552261	0.162028	0.447739
				Stiller et al 2024	5237	0.675859	0.661285	0.694283	0.837693	0.551131	0.162307	0.448869
Chen et al 2019	Strisores	28	114	Chen et al 2019	233	0.457627	0.413714	0.548223	0.463519	0.369863	0.536481	0.630137
Ksepka et al 2019	Telluraves	34	144	Jarvis et al 2014	548	0.493298	0.474839	0.525002	0.669708	0.427241	0.330292	0.572759
				Prum et al 2015	549	0.495968	0.476129	0.526391	0.67031	0.428405	0.32969	0.571595
Ksepka et al 2022	Galliformes	61	135	Ksepka et al 2022	442	0.288823	0.277303	0.307368	0.660633	0.249573	0.339367	0.750427
Ksepka et al 2023	Sphenisciformes	25	245	Ksepka et al 2023	422	0.191288	0.177193	0.220091	0.239336	0.166118	0.760664	0.833882
Steell et al 2023	Passeriformes	142	49	Steell et al 2023	990	0.616909	0.63365	0.60334	0.943434	0.493397	0.0565657	0.506603

### Sheet: Chars removed
Dataset		Characters removed
Study	Taxa	Total	Numbers
Pectoral (present)	Neornithes	1	38
Mayr & Clarke 2003	Neornithes	3	1, 41, 42
Livesey & Zusi 2007	Neornithes	659	NA
Field et al 2020	Neornithes	4	194, 201, 282, 287
Musser & Clarke 2020	Neornithes	1	81
Chen et al 2019	Strisores	3	98, 104, 117
Ksepka et al 2019	Telluraves	2	28, 85
Ksepka et al 2022	Galliformes	1	32
Ksepka et al 2023	Sphenisciformes	35	19, 79, 89, 96, 101, 115, 118, 126, 130, 144, 151, 157, 164, 173, 176, 179, 181, 183, 184, 192, 199, 202, 206, 216, 224, 225, 228, 230, 242, 243, 249, 250, 253, 255, 279
Steell et al 2023	Passeriformes	0	NA
